# A framework for research into continental ancestry groups of the UK Biobank

**DOI:** 10.1101/2021.12.14.472589

**Authors:** Andrei-Emil Constantinescu, Ruth E. Mitchell, Jie Zheng, Caroline J. Bull, Nicholas J. Timpson, Borko Amulic, Emma E. Vincent, David A. Hughes

## Abstract

**Background:** The UK Biobank is a large prospective cohort, based in the United Kingdom, that has deep phenotypic and genomic data on roughly a half a million individuals. Included in this resource are data on approximately 78,000 individuals with “non-white British ancestry”. Whilst most epidemiology studies have focused predominantly on populations of European ancestry, there is an opportunity to contribute to the study of health and disease for a broader segment of the population by making use of the UK Biobank’s “non-white British ancestry” samples. Here we present an empirical description of the continental ancestry and population structure among the individuals in this UK Biobank subset.

**Results:** Reference populations from the 1000 Genomes Project for Africa, Europe, East Asia, and South Asia were used to estimate ancestry for each individual. Those with at least 80% ancestry in one of these four continental ancestry groups were taken forward (N=62,484). Principal component and K-means clustering analyses were used to identify and characterize population structure within each ancestry group. Of the approximately 78,000 individuals in the UK Biobank that are of “non-white British” ancestry, 50,685, 6,653, 2,782, and 2,364 individuals were associated to the European, African, South Asian, and East Asian continental ancestry groups, respectively. Each continental ancestry group exhibits prominent population structure that is consistent with self-reported country of birth data and geography.

**Conclusions:** Methods outlined here provide an avenue to leverage UK Biobank’s deeply phenotyped data allowing researchers to maximise its potential in the study of health and disease in individuals of non-white British ancestry.
