## Supplemental Tables 1-3 for "A framework for research into continental ancestry groups of the UK Biobank"

### Sheet: ST1
Genetic processing steps with relevant numbers
Continental ancestry group	Number of individuals with 80% ancestry assigned to continental ancestry group	Step 1 - Unrelated individuals	Step 2 - LD independent SNPs	Step 3 - LD independent PLINK files	Step 4 - smartrel Related individuals projected	Step 5 - smartpca Generating PCs	Step 6 - Outlier removal
European	51188	39006	40095	values from column B and D	12182 (derived from step1, as smartrel failed with the EUR sample)	Smartpca to estimate PCs only on unrelated followed by projection of those related + 1KG corresponding Superpopulation	NA (ran in fast mode with no exclusions)
African	7157	5306	48818	values from column B and D	541	Smartpca to estimate PCs only on unrelated followed by projection of those related + 1KG corresponding Superpopulation	148
East Asian	2868	1692	47113	values from column B and D	29	Smartpca to estimate PCs only on unrelated followed by projection of those related + 1KG corresponding Superpopulation	89
South Asian	3271	1919	43915	values from column B and D	208	Smartpca to estimate PCs only on unrelated followed by projection of those related + 1KG corresponding Superpopulation	92

### Sheet: ST2
Eigenvalue and eigenvector for each continental ancestry group
Continental ancestry group	Principal component	Eigenvalue (%)
African	PC1	10.8223
African	PC2	10.0033
African	PC3	4.94529
African	PC4	2.81681
South Asian	PC1	7.11251
South Asian	PC2	5.38182
South Asian	PC3	3.42377
South Asian	PC4	3.05677
South Asian	PC5	2.66223
East Asian	PC1	15.9334
East Asian	PC2	8.47914
East Asian	PC3	4.68743
East Asian	PC4	3.60112
European	PC1	38.3009

### Sheet: ST3
United Nations geoscheme for each continent used in our study, along with their respective countries (https://unstats.un.org/unsd/methodology/m49/)
Continent	Geoscheme region	Country
Africa	Northern Africa	Algeria
Africa	Northern Africa	Egypt
Africa	Northern Africa	Libya
Africa	Northern Africa	Morocco
Africa	Northern Africa	Sudan
Africa	Northern Africa	Tunisia
Africa	Northern Africa	Western Sahara
Africa	Eastern Africa	British Indian Ocean Territory
Africa	Eastern Africa	Burundi
Africa	Eastern Africa	Comoros
Africa	Eastern Africa	Djibouti
Africa	Eastern Africa	Eritrea
Africa	Eastern Africa	Ethiopia
Africa	Eastern Africa	French Southern Territories
Africa	Eastern Africa	Kenya
Africa	Eastern Africa	Madagascar
Africa	Eastern Africa	Malawi
Africa	Eastern Africa	Mauritius
Africa	Eastern Africa	Mayotte
Africa	Eastern Africa	Mozambique
Africa	Eastern Africa	Reunion
Africa	Eastern Africa	Rwanda
Africa	Eastern Africa	Saychelles
Africa	Eastern Africa	Somalia
Africa	Eastern Africa	South Sudan
Africa	Eastern Africa	Uganda
Africa	Eastern Africa	United Republic of Tanzania
Africa	Eastern Africa	Zambia
Africa	Eastern Africa	Zimbabwe
Africa	Central/Middle Africa	Angola
Africa	Central/Middle Africa	Cameroon
Africa	Central/Middle Africa	Central African Republic
Africa	Central/Middle Africa	Chad
Africa	Central/Middle Africa	Congo
Africa	Central/Middle Africa	Democratic Republic of the Congo
Africa	Central/Middle Africa	Equatorial Guinea
Africa	Central/Middle Africa	Gabon
Africa	Central/Middle Africa	Sao Tome and Principe
Africa	Southern Africa	Botswana
Africa	Southern Africa	Eswatini
Africa	Southern Africa	Lesotho
Africa	Southern Africa	Namibia
Africa	Southern Africa	South Africa
Africa	Western Africa	Benin
Africa	Western Africa	Burkina Faso
Africa	Western Africa	Cabo Verde
Africa	Western Africa	Cote d'Ivoire
Africa	Western Africa	Gambia
Africa	Western Africa	Ghana
Africa	Western Africa	Guinea
Africa	Western Africa	Guinea-Bissau
Africa	Western Africa	Liberia
Africa	Western Africa	Mali
Africa	Western Africa	Mauritania
Africa	Western Africa	Niger
Africa	Western Africa	Nigeria
Africa	Western Africa	Saint Helena
Africa	Western Africa	Senegal
Africa	Western Africa	Sierra Leone
Africa	Western Africa	Togo
Asia	Central Asia	Kazakhstan
Asia	Central Asia	Kyrgystan
Asia	Central Asia	Tajikistan
Asia	Central Asia	Turkmenistan
Asia	Central Asia	Uzbekistan
Asia	Eastern Asia	China
Asia	Eastern Asia	China, Hong Kong Special Administrative Region
Asia	Eastern Asia	China, Macao Special Administrative Region
Asia	Eastern Asia	Democratic People's Republic of Korea
Asia	Eastern Asia	Japan
Asia	Eastern Asia	Mongolia
Asia	Eastern Asia	Republic of Korea
Asia	South-eastern Asia	Brunei Darussalam
Asia	South-eastern Asia	Cambodia
Asia	South-eastern Asia	Indonesia
Asia	South-eastern Asia	Lao People's Democratic Republic
Asia	South-eastern Asia	Malaysia
Asia	South-eastern Asia	Myanmar
Asia	South-eastern Asia	Philippines
Asia	South-eastern Asia	Singapore
Asia	South-eastern Asia	Thailand
Asia	South-eastern Asia	Timor-Leste
Asia	South-eastern Asia	Vietnam
Asia	Southern Asia	Afghanistan
Asia	Southern Asia	Bangladesh
Asia	Southern Asia	Bhutan
Asia	Southern Asia	India
Asia	Southern Asia	Islamic Republic of Iran
Asia	Southern Asia	Maldives
Asia	Southern Asia	Nepal
Asia	Southern Asia	Pakistan
Asia	Southern Asia	Sri Lanka
Asia	Western Asia	Armenia
Asia	Western Asia	Azerbaijan
Asia	Western Asia	Bahrain
Asia	Western Asia	Cyprus
Asia	Western Asia	Georgia
Asia	Western Asia	Iraq
Asia	Western Asia	Israel
Asia	Western Asia	Jordan
Asia	Western Asia	Kuwait
Asia	Western Asia	Lebanon
Asia	Western Asia	Oman
Asia	Western Asia	Qatar
Asia	Western Asia	Saudi Arabia
Asia	Western Asia	State of Palestine
Asia	Western Asia	Syrian Arab Republic
Asia	Western Asia	Turkey
Asia	Western Asia	United Arab Emirates
Asia	Western Asia	Yemen
Europe	Eastern Europe	Belarus
Europe	Eastern Europe	Bulgaria
Europe	Eastern Europe	Czechia
Europe	Eastern Europe	Hungary
Europe	Eastern Europe	Poland
Europe	Eastern Europe	Republic of Moldova
Europe	Eastern Europe	Romania
Europe	Eastern Europe	Russian Federation
Europe	Eastern Europe	Slovakia
Europe	Eastern Europe	Ukraine
Europe	Northern Europe	Aland Islands
Europe	Northern Europe	Channel Islands
Europe	Northern Europe	Denmark
Europe	Northern Europe	Estonia
Europe	Northern Europe	Faroe Islands
Europe	Northern Europe	Finland
Europe	Northern Europe	Iceland
Europe	Northern Europe	Ireland
Europe	Northern Europe	Isle of Man
Europe	Northern Europe	Latvia
Europe	Northern Europe	Lithuania
Europe	Northern Europe	Norway
Europe	Northern Europe	Svalbard and Jan Mayen Islands
Europe	Northern Europe	Sweden
Europe	Northern Europe	United Kingdom of Great Britain and Northern Ireland
Europe	Southern Europe	Albania
Europe	Southern Europe	Andorra
Europe	Southern Europe	Bosnia and Herzegovina
Europe	Southern Europe	Croatia
Europe	Southern Europe	Gibraltar
Europe	Southern Europe	Greece
Europe	Southern Europe	Holy See
Europe	Southern Europe	Italy
Europe	Southern Europe	Malta
Europe	Southern Europe	Montenegro
Europe	Southern Europe	North Macedonia
Europe	Southern Europe	Portugal
Europe	Southern Europe	San Marino
Europe	Southern Europe	Serbia
Europe	Southern Europe	Slovenia
Europe	Southern Europe	Spain
Europe	Western Europe	Austria
Europe	Western Europe	Belgium
Europe	Western Europe	France
Europe	Western Europe	Germany
Europe	Western Europe	Lichtenstein
Europe	Western Europe	Luxembourg
Europe	Western Europe	Monaco
Europe	Western Europe	Netherlands
Europe	Western Europe	Switzerland
